# SARS-CoV-2 lineage assignments using phylogenetic placement/UShER are superior to pangoLEARN machine learning method

**DOI:** 10.1101/2023.05.26.542489

**Authors:** Adriano de Bernardi Schneider, Michelle Su, Angie S. Hinrichs, Jade Wang, Helly Amin, John Bell, Debra A. Wadford, Àine O’Toole, Emily Scher, Marc D. Perry, Yatish Turakhia, Nicola De Maio, Scott Hughes, Russ Corbett-Detig

## Abstract

With the rapid spread and evolution of SARS-CoV-2, the ability to monitor its transmission and distinguish among viral lineages is critical for pandemic response efforts. The most commonly used software for the lineage assignment of newly isolated SARS-CoV-2 genomes is pangolin, which offers two methods of assignment, pangoLEARN and pUShER. PangoLEARN rapidly assigns lineages using a machine learning algorithm, while pUShER performs a phylogenetic placement to identify the lineage corresponding to a newly sequenced genome. In a preliminary study, we observed that pangoLEARN (decision tree model), while substantially faster than pUShER, offered less consistency across different versions of pangolin v3. Here, we expand upon this analysis to include v3 and v4 of pangolin, which moved the default algorithm for lineage assignment from pangoLEARN in v3 to pUShER in v4, and perform a thorough analysis confirming that pUShER is not only more stable across versions but also more accurate. Our findings suggest that future lineage assignment algorithms for various pathogens should consider the value of phylogenetic placement.
