## Supplementary Table 1 for "SARS-CoV-2 lineage assignments using phylogenetic placement/UShER are superior to pangoLEARN machine learning method"

maple	V4_plearn	n	isAncestral	distance
A.2.5	A.2.5.1	1	1	1
AY.1	AY.129	1	1	2
AY.1	B.1.617.2	12	1	1
AY.100	B.1.617.2	1	1	1
AY.103	AY.103.1	3	1	1
AY.103	B.1.617.2	24	1	1
AY.107	B.1.617.2	1	1	1
AY.111	B.1.617.2	1	1	1
AY.113	B.1.617.2	1	1	1
AY.116	B.1.617.2	1	1	1
AY.116.1	AY.116	2	1	1
AY.116.1	B.1.617.2	1	1	2
AY.118	B.1.617.2	5	1	1
AY.119	AY.119.2	1	1	1
AY.119	B.1.617.2	7	1	1
AY.119.2	AY.119	3	1	1
AY.120	AY.120.1	21	1	1
AY.122	AY.122.1	60	1	1
AY.122	AY.122.4	19	1	1
AY.122	B.1.617.2	13	1	1
AY.13	B.1.617.2	5	1	1
AY.14	B.1.617.2	18	1	1
AY.20	B.1.617.2	10	1	1
AY.25	AY.25.1	2728	1	1
AY.25	AY.25.3	31	1	1
AY.25	B.1.617.2	55	1	1
AY.26	B.1.617.2	4	1	1
AY.3	AY.3.1	320	1	1
AY.3	AY.33	1	1	2
AY.3	B.1.617.2	34	1	1
AY.3.1	AY.3	2	1	1
AY.34	AY.34.2	1	1	1
AY.35	B.1.617.2	1	1	1
AY.36	B.1.617.2	1	1	1
AY.39	AY.39.2	29	1	1
AY.39	B.1.617.2	185	1	1
AY.39.1	AY.39	3	1	1
AY.39.1	AY.39.1.2	1	1	1
AY.39.1	B.1.617.2	1	1	2
AY.4	AY.4.10	1	1	1
AY.4	AY.4.15	1	1	1
AY.4	AY.4.17	1	1	1
AY.4	AY.4.6	1	1	1
AY.4	B.1.617.2	2	1	1
AY.43	AY.43.3	6	1	1
AY.43.8	AY.43	3	1	1
AY.43.8	B.1.617.2	1	1	2
AY.44	B.1.617.2	11	1	1
AY.47	B.1.617.2	1	1	1
AY.48	B.1.617.2	1	1	1
AY.5	AY.5.3	7	1	1
AY.5	B.1.617.2	1	1	1
AY.5.3	AY.5	46	1	1
AY.54	B.1.617.2	3	1	1
AY.56	B.1.617.2	1	1	1
AY.62	B.1.617.2	1	1	1
AY.65	B.1.617.2	1	1	1
AY.7	AY.7.2	1	1	1
AY.75	AY.75.2	3	1	1
AY.75	B.1.617.2	51	1	1
AY.98	AY.98.1	1	1	1
AY.99	AY.99.1	6	1	1
B.1.1.334	B.1	77	1	2
B.1.1.419	B.1	1	1	2
B.1.1.419	B.1.1	2	1	1
B.1.115	B.1	1	1	1
B.1.2	B.1	8	1	1
B.1.401	B.1	7	1	1
B.1.411	B.1	59	1	1
B.1.446	B.1	1	1	1
B.1.503	B.1	1	1	1
B.1.518	B.1	1	1	1
B.1.576	B.1	19	1	1
B.1.596	B.1	1	1	1
B.1.617.2	AY.1	2	1	1
B.1.617.2	AY.100	37	1	1
B.1.617.2	AY.101	1	1	1
B.1.617.2	AY.103	85	1	1
B.1.617.2	AY.105	24	1	1
B.1.617.2	AY.106	3	1	1
B.1.617.2	AY.107	1	1	1
B.1.617.2	AY.11	1	1	1
B.1.617.2	AY.110	1	1	1
B.1.617.2	AY.112	79	1	1
B.1.617.2	AY.113	2	1	1
B.1.617.2	AY.114	2	1	1
B.1.617.2	AY.116.1	1	1	2
B.1.617.2	AY.117	3	1	1
B.1.617.2	AY.118	2	1	1
B.1.617.2	AY.119	69	1	1
B.1.617.2	AY.119.2	2	1	2
B.1.617.2	AY.120	3	1	1
B.1.617.2	AY.121	2	1	1
B.1.617.2	AY.122	79	1	1
B.1.617.2	AY.123	1	1	1
B.1.617.2	AY.124	3	1	1
B.1.617.2	AY.125	1	1	1
B.1.617.2	AY.126	11	1	1
B.1.617.2	AY.127	3	1	1
B.1.617.2	AY.129	15	1	1
B.1.617.2	AY.13	2	1	1
B.1.617.2	AY.133	2	1	1
B.1.617.2	AY.16	24	1	1
B.1.617.2	AY.16.1	1	1	2
B.1.617.2	AY.2	132	1	1
B.1.617.2	AY.20	11	1	1
B.1.617.2	AY.25	41	1	1
B.1.617.2	AY.25.1	35	1	2
B.1.617.2	AY.25.3	3	1	2
B.1.617.2	AY.26	11	1	1
B.1.617.2	AY.3	13	1	1
B.1.617.2	AY.32	1	1	1
B.1.617.2	AY.33	1	1	1
B.1.617.2	AY.34.1	1	1	2
B.1.617.2	AY.35	1	1	1
B.1.617.2	AY.36	35	1	1
B.1.617.2	AY.36.1	4	1	2
B.1.617.2	AY.39	294	1	1
B.1.617.2	AY.4	67	1	1
B.1.617.2	AY.4.7	2	1	2
B.1.617.2	AY.43	67	1	1
B.1.617.2	AY.44	94	1	1
B.1.617.2	AY.45	1	1	1
B.1.617.2	AY.46	7	1	1
B.1.617.2	AY.46.1	55	1	2
B.1.617.2	AY.46.3	1	1	2
B.1.617.2	AY.46.4	80	1	2
B.1.617.2	AY.46.6	2	1	2
B.1.617.2	AY.47	23	1	1
B.1.617.2	AY.5	4	1	1
B.1.617.2	AY.5.4	2	1	2
B.1.617.2	AY.54	2	1	1
B.1.617.2	AY.57	1	1	1
B.1.617.2	AY.59	1	1	1
B.1.617.2	AY.64	1	1	1
B.1.617.2	AY.70	2	1	1
B.1.617.2	AY.75	22	1	1
B.1.617.2	AY.77	11	1	1
B.1.617.2	AY.78	2	1	1
B.1.617.2	AY.83	3	1	1
B.1.617.2	AY.84	1	1	1
B.1.617.2	AY.87	1	1	1
B.1.617.2	AY.9.2	1	1	2
B.1.617.2	AY.92	4	1	1
B.1.617.2	AY.98	6	1	1
B.1.617.2	B.1	17	1	2
B.1.621	B.1	1	1	1
B.1.621	B.1.621.2	3	1	1
B.1.637	B.1	2	1	1
B.60	B	1	1	1
BA.1.17.2	BA.1.17	6	1	1
P.1.12	P.1	8	1	1
P.1.17	P.1	54	1	1
AY.1	AY.4	1	0	2
AY.1	AY.5	1	0	2
AY.100	AY.112	2	0	2
AY.100	AY.4	1	0	2
AY.103	AY.112	1	0	2
AY.103	AY.119	1	0	2
AY.103	AY.122	4	0	2
AY.103	AY.25.1	1	0	3
AY.103	AY.39	3	0	2
AY.103	AY.4	12	0	2
AY.107	AY.100	1	0	2
AY.109	AY.5	5	0	2
AY.113	AY.4	1	0	2
AY.114	AY.112	1	0	2
AY.116	AY.103	2	0	2
AY.116	AY.4.2.3	1	0	4
AY.116.1	AY.46	2	0	3
AY.117	AY.103	1	0	2
AY.118	AY.103	1	0	2
AY.118	AY.39	2	0	2
AY.119	AY.121	1	0	2
AY.119	AY.25	1	0	2
AY.119	AY.4	3	0	2
AY.119.2	AY.86	1	0	3
AY.121	AY.103	1	0	2
AY.122	AY.100	1	0	2
AY.122	AY.39	1	0	2
AY.127	AY.103	1	0	2
AY.13	AY.54	1	0	2
AY.13	AY.75	8	0	2
AY.13	AY.9.2	1	0	3
AY.14	AY.13	1	0	2
AY.14	AY.43	1	0	2
AY.14	AY.54	4	0	2
AY.14	AY.75	1	0	2
AY.14	AY.9.2	1	0	3
AY.20	AY.100	1	0	2
AY.20	AY.103	1	0	2
AY.20	AY.112	1	0	2
AY.20	AY.26	2	0	2
AY.20	AY.39	1	0	2
AY.20	AY.84	1	0	2
AY.25	AY.100	1	0	2
AY.25	AY.112	1	0	2
AY.25	AY.122	3	0	2
AY.25	AY.129	1	0	2
AY.25	AY.36.1	5	0	3
AY.25	AY.39	1	0	2
AY.25	AY.4	9	0	2
AY.25	AY.43	3	0	2
AY.25	AY.44	3	0	2
AY.25	AY.45	1	0	2
AY.25	AY.87	1	0	2
AY.25.1	AY.4	20	0	3
AY.26	AY.24	1	0	2
AY.26	AY.75	1	0	2
AY.3	AY.100	4	0	2
AY.3	AY.103	8	0	2
AY.3	AY.107	2	0	2
AY.3	AY.110	1	0	2
AY.3	AY.112	3	0	2
AY.3	AY.118	2	0	2
AY.3	AY.119	2	0	2
AY.3	AY.122	2	0	2
AY.3	AY.126	1	0	2
AY.3	AY.25.1	1	0	3
AY.3	AY.4	2	0	2
AY.3	AY.43	5	0	2
AY.3	AY.44	3	0	2
AY.3	AY.46	6	0	2
AY.3	AY.46.6	1	0	3
AY.3	AY.82	2	0	2
AY.3	AY.98	3	0	2
AY.39	AY.100	1	0	2
AY.39	AY.4	2	0	2
AY.39	AY.46	3	0	2
AY.39.1	AY.111	1	0	3
AY.44	AY.122	2	0	2
AY.44	AY.25	1	0	2
AY.44	AY.29	1	0	2
AY.44	AY.39	2	0	2
AY.44	AY.46.6	1	0	3
AY.44	AY.92	3	0	2
AY.44	AY.99	1	0	2
AY.46.4	AY.39	1	0	3
AY.47	AY.100	1	0	2
AY.48	AY.75	1	0	2
AY.5	AY.106	1	0	2
AY.5.3	AY.80	1	0	3
AY.54	AY.103	1	0	2
AY.54	AY.25	1	0	2
AY.75	AY.25	8	0	2
AY.75	AY.26	1	0	2
AY.75	AY.4.13	1	0	3
AY.75	AY.43	1	0	2
B.1.1.322	P.1	2	0	3
B.1.1.334	B.1.2	85	0	3
B.1.1.334	B.1.595	1	0	3
B.1.1.334	B.1.596	44	0	3
B.1.1.419	B.1.1.192	1	0	2
B.1.1.419	B.1.1.7	5	0	2
B.1.2	B.1.596	2	0	2
B.1.411	AY.112	1	0	4
B.1.411	AY.122	5	0	4
B.1.411	AY.13	1	0	4
B.1.411	AY.3	1	0	4
B.1.411	AY.30	1	0	4
B.1.411	AY.35	2	0	4
B.1.411	AY.43	5	0	4
B.1.411	AY.44	4	0	4
B.1.411	AY.47	1	0	4
B.1.411	AY.53	1	0	4
B.1.411	AY.67	1	0	4
B.1.411	B.1.1	1	0	2
B.1.411	B.1.2	2	0	2
B.1.411	B.1.427	6	0	2
B.1.411	B.1.596	3	0	2
B.1.411	B.1.617.2	321	0	3
B.1.411	B.1.621	47	0	2
B.1.576	B.1.2	22	0	2
B.1.576	B.1.369	2	0	2
B.1.576	B.1.427	1	0	2
B.1.576	B.1.429	1	0	2
B.1.576	B.1.596	7	0	2
B.1.617.2	B.1.36	1	0	3
P.1.17	P.1.14	2	0	2
P.1.17	P.1.4	3	0	2
P.1.4	P.1.12	6	0	2
XB	AY.103	1	0	R
