## Supplementary Table 2 for "SARS-CoV-2 lineage assignments using phylogenetic placement/UShER are superior to pangoLEARN machine learning method"

maple	usher_V4	n	isAncestral	distance
AY.1	AY.103	1	1	2
AY.25.1	B.1.617.2	1	1	2
AY.3	AY.39	1	1	2
AY.43.8	B.1.617.2	1	1	2
B.1.1.334	B.1	67	1	2
B.1.617.2	AY.116.1	2	1	2
B.1.617.2	AY.119.2	1	1	2
B.1.617.2	AY.120.1	1	1	2
B.1.617.2	AY.25.1	7	1	2
B.1.617.2	AY.34.1	1	1	2
B.1.617.2	AY.39.1	1	1	2
B.1.617.2	AY.43.8	1	1	2
B.1.617.2	AY.46.1	56	1	2
B.1.617.2	AY.46.3	1	1	2
B.1.617.2	AY.46.4	80	1	2
B.1.617.2	B.1	3	1	2
B.1.621	BB.1	3	1	2
A.2.5	A.2.5.1	1	1	1
AY.1	B.1.617.2	18	1	1
AY.100	B.1.617.2	8	1	1
AY.103	AY.103.1	3	1	1
AY.103	B.1.617.2	11	1	1
AY.109	B.1.617.2	15	1	1
AY.111	B.1.617.2	1	1	1
AY.113	B.1.617.2	1	1	1
AY.116	B.1.617.2	2	1	1
AY.116.1	AY.116	1	1	1
AY.120	AY.120.1	21	1	1
AY.122	AY.122.1	60	1	1
AY.122	AY.122.4	19	1	1
AY.13	B.1.617.2	1	1	1
AY.14	B.1.617.2	4	1	1
AY.20	B.1.617.2	3	1	1
AY.25	AY.25.1	2710	1	1
AY.25	AY.25.3	9	1	1
AY.25	B.1.617.2	10	1	1
AY.25.1	AY.25	1	1	1
AY.26	B.1.617.2	1	1	1
AY.3	AY.3.1	329	1	1
AY.3	B.1.617.2	2	1	1
AY.33	B.1.617.2	1	1	1
AY.34	AY.34.2	1	1	1
AY.37	B.1.617.2	1	1	1
AY.39	AY.39.2	30	1	1
AY.39	B.1.617.2	3	1	1
AY.39.1	AY.39	1	1	1
AY.39.1	AY.39.1.1	14	1	1
AY.4	B.1.617.2	3	1	1
AY.43	AY.43.3	8	1	1
AY.43	AY.43.9	1	1	1
AY.43.8	AY.43	3	1	1
AY.44	B.1.617.2	5	1	1
AY.5.3	AY.5	46	1	1
AY.65	B.1.617.2	1	1	1
AY.7	AY.7.2	1	1	1
AY.75	AY.75.2	3	1	1
AY.75	B.1.617.2	52	1	1
AY.9.2	AY.9	1	1	1
AY.99	AY.99.1	6	1	1
B.1.1.334	B.1.1	4	1	1
B.1.1.419	B.1.1	2	1	1
B.1.1.7	Q.4	1	1	1
B.1.115	B.1	1	1	1
B.1.2	B.1	14	1	1
B.1.401	B.1	7	1	1
B.1.411	B.1	45	1	1
B.1.446	B.1	1	1	1
B.1.518	B.1	1	1	1
B.1.576	B.1	32	1	1
B.1.617.2	AY.1	1	1	1
B.1.617.2	AY.100	29	1	1
B.1.617.2	AY.103	73	1	1
B.1.617.2	AY.105	22	1	1
B.1.617.2	AY.107	1	1	1
B.1.617.2	AY.110	1	1	1
B.1.617.2	AY.112	2	1	1
B.1.617.2	AY.113	3	1	1
B.1.617.2	AY.114	3	1	1
B.1.617.2	AY.116	1	1	1
B.1.617.2	AY.117	2	1	1
B.1.617.2	AY.118	2	1	1
B.1.617.2	AY.119	69	1	1
B.1.617.2	AY.121	4	1	1
B.1.617.2	AY.122	5	1	1
B.1.617.2	AY.125	1	1	1
B.1.617.2	AY.126	4	1	1
B.1.617.2	AY.129	1	1	1
B.1.617.2	AY.13	4	1	1
B.1.617.2	AY.133	1	1	1
B.1.617.2	AY.14	2	1	1
B.1.617.2	AY.2	132	1	1
B.1.617.2	AY.20	4	1	1
B.1.617.2	AY.25	25	1	1
B.1.617.2	AY.3	13	1	1
B.1.617.2	AY.36	33	1	1
B.1.617.2	AY.39	62	1	1
B.1.617.2	AY.4	67	1	1
B.1.617.2	AY.43	2	1	1
B.1.617.2	AY.44	82	1	1
B.1.617.2	AY.46	4	1	1
B.1.617.2	AY.47	19	1	1
B.1.617.2	AY.5	4	1	1
B.1.617.2	AY.52	1	1	1
B.1.617.2	AY.54	1	1	1
B.1.617.2	AY.64	2	1	1
B.1.617.2	AY.75	7	1	1
B.1.617.2	AY.77	5	1	1
B.1.617.2	AY.80	1	1	1
B.1.617.2	AY.98	6	1	1
B.60	B	1	1	1
BA.1.17.2	BA.1.17	6	1	1
P.1.12	P.1	8	1	1
P.1.17	P.1	52	1	1
B.1.411	XB	1	0	R
B.1.1.334	B.1.617.2	1	0	4
B.1.411	AY.16	1	0	4
B.1.411	AY.2	1	0	4
B.1.411	AY.26	1	0	4
B.1.411	AY.35	2	0	4
B.1.411	AY.44	1	0	4
B.1.411	AY.67	1	0	4
AY.25.1	AY.4	20	0	3
AY.44	AY.25.1	1	0	3
AY.46.4	AY.39	1	0	3
B.1.1.322	P.1	2	0	3
B.1.1.334	B.1.2	130	0	3
B.1.1.334	B.1.333	1	0	3
B.1.1.334	B.1.533	3	0	3
B.1.1.334	B.1.595	1	0	3
B.1.411	B.1.617.2	348	0	3
B.1.617.2	B.1.1	1	0	3
B.1.621.2	BB.1	2	0	3
AY.1	AY.4	1	0	2
AY.1	AY.5	1	0	2
AY.100	AY.4	1	0	2
AY.100	AY.44	1	0	2
AY.103	AY.117	1	0	2
AY.103	AY.119	1	0	2
AY.103	AY.3	1	0	2
AY.103	AY.4	12	0	2
AY.103	AY.44	1	0	2
AY.113	AY.20	1	0	2
AY.113	AY.4	1	0	2
AY.116	AY.103	2	0	2
AY.118	AY.103	1	0	2
AY.119	AY.25	1	0	2
AY.119	AY.4	3	0	2
AY.119	AY.44	1	0	2
AY.20	AY.103	1	0	2
AY.20	AY.39	1	0	2
AY.20	AY.44	1	0	2
AY.25	AY.119	2	0	2
AY.25	AY.121	1	0	2
AY.25	AY.4	9	0	2
AY.25	AY.44	1	0	2
AY.26	AY.75	1	0	2
AY.3	AY.4	2	0	2
AY.39	AY.4	2	0	2
AY.44	AY.116	1	0	2
AY.44	AY.25	1	0	2
AY.75	AY.38	3	0	2
AY.75	AY.48	1	0	2
B.1.1.419	B.1.1.192	1	0	2
B.1.1.419	B.1.1.7	6	0	2
B.1.2	B.1.333	1	0	2
B.1.2	B.1.595	1	0	2
B.1.411	B.1.1	4	0	2
B.1.411	B.1.2	4	0	2
B.1.411	B.1.427	6	0	2
B.1.411	B.1.621	47	0	2
B.1.576	B.1.2	13	0	2
B.1.576	B.1.369	1	0	2
B.1.576	B.1.427	1	0	2
B.1.576	B.1.429	1	0	2
B.1.576	B.1.533	1	0	2
B.1.576	B.1.595	3	0	2
B.1.596	B.1.533	1	0	2
B.1.612	B.1.582	2	0	2
P.1.17	P.1.14	2	0	2
P.1.17	P.1.15	1	0	2
P.1.17	P.1.4	3	0	2
P.1.4	P.1.12	6	0	2
